# Sperm collection and computer-assisted sperm analysis in the teleost model Japanese medaka (*Oryzias latipes*)

**DOI:** 10.1101/2022.05.24.492481

**Authors:** Lauren Closs, Amin Sayyari, Romain Fontaine

**Author notes:** **Corresponding Author:** Amin Sayyari, Romain Fontaine. **Email Addresses of Co-Authors:** Lauren Closs, Amin Sayyari, Romain Fontaine.

## Abstract

Japanese medaka (*Oryzias latipes*) are a teleost fish and an emerging vertebrate model for ecotoxicology, developmental, genetics, and physiology research. Medaka are also used extensively to investigate vertebrate reproduction, which is an essential biological function as it allows a species to perpetuate. Sperm quality is an important indicator of male fertility and thus reproduction success. Techniques for extracting sperm and sperm analysis are well documented for many species, including for teleost fish. Collecting semen is relatively simple in larger fish but can be more complicated in small model fish as they produce less sperm and are more delicate. This article therefore describes two methods of sperm collection in the small model fish Japanese medaka: testes dissection and abdominal massage. We demonstrate that both approaches are viable for medaka and show that abdominal massage can be performed a repeated number of times as the fish quickly recover from the procedure. We also describe a protocol for computer-assisted sperm analysis in medaka to objectively assess several important indicators of medaka sperm quality (motility, progressivity, duration of motility, relative concentration). The use of these procedures combined with the other advantages of using this small teleost model will greatly improve the understanding of the environmental, physiological, and genetic factors influencing fertility in vertebrate males.

**SUMMARY:** This article describes two quick and efficient methods to collect semen from the small model fish medaka (*Oryzias latipes*), as well as a protocol to reliably assess sperm quality using computer-assisted sperm analysis (CASA).
