## Supplemental Table 1 for "Sperm collection and computer-assisted sperm analysis in the teleost model Japanese medaka (*Oryzias latipes*)"

### Sheet: Sheet1
Mean velocity and movement calculations for sperm sampled by abdominal massage and testes dissection (n=9).
		Motile	Non-progressive	Medium progressive	Rapid progressive	Units
Abdominal Massage	VCL	19	15.1	27.2	49.4	µm/s
	VAP	12.5	8.17	21.7	38.8	µm/s
	VSL	9.25	4.64	18.8	35.4	µm/s
	STR	61.3	52.3	86.5	91.3	%
	LIN	40.3	29.7	67.9	73.2	%
	WOB	59	52.1	78.5	79.8	%
	ALH	0.626		0.754	1.01	µm
	BCF	5.68		12.1	17.6	Hz
Testes Dissection	VCL	26	17.7	29.4	45.8	µm/s
	VAP	21.6	12.6	25.6	39.1	µm/s
	VSL	18	7.44	23	36.2	µm/s
	STR	77.2	59.2	89	92.1	%
	LIN	64.1	43.7	77.5	79.5	%
	WOB	80.5	71.2	86.6	85.8	%
	ALH	0.677		0.664	0.906	µm
	BCF	10.2		13	16.4	Hz
Abbreviations: VCL, curvilinear velocity; VAP, average path velocity; VSL, straight line velocity; STR, straightness index (VSL/VAP); LIN, linearity index (VSL/VCL); WOB, oscillation index/wobble; ALH, amplitude of lateral head displacement; BCF, beat cross frequency.
