## Supplementary material for "Sperm collection and computer-assisted sperm analysis in the teleost model Japanese medaka (*Oryzias latipes*)": Materials

### Sheet: Sheet1
Name of Material/ Equipment	Company	Catalog Number	Comments/Description
Tricaine	Aldrich Chemistry	WXBC9102V
Phosphate Buffered Saline (PBS)			self-made
Holding sponge			self-made
2 mL tubes	VWR	525-0945
1.5 mL tubes	VWR	525-0502
blunt smooth forceps	Millipore	XX6200006P
blunt forceps	Fine Science Tools	11000-12
fine forceps	Fine Science Tools	11253-20
small dissecting scissors	Fine Science Tools	14090-09
10 µL disposable calibrated glass micropipette and aspirator tube assembly	Drummond	2-000-010
HBSS	Sigma Aldrich	H8264-1L
disposable 20 micron counting chamber slide	Microptic	20.2.25	Leja 2 chamber slides
SCA Evolution	Microptic
dissecting microscope	Zeiss		Stemi 2000-C Stereo Microscope
inverted microscope	Nikon		Eclipse Ts2R
10X objective with phase contrast	Nikon	MRP90100

### Sheet: DV-IDENTITY-0
#VALUE!	#VALUE!	#VALUE!	#VALUE!	#VALUE!	#VALUE!	#VALUE!	#VALUE!	#VALUE!	0	#VALUE!	0	0	#VALUE!	0	AAAAAH384Q8=
